# Parallel evolution of mutational fitness effects over 50,000 generations

**DOI:** 10.1101/2022.05.17.492023

**Authors:** Anurag Limdi, Siân V. Owen, Cristina M. Herren, Richard E. Lenski, Michael Baym

## Abstract

As evolving populations accumulate mutations, the benefits and costs of subsequent mutations change. As fitness increases, the relative benefit of new mutations typically decreases. However, the question remains whether deleterious mutations tend to have larger or smaller costs as a population adapts; theory and experiments provide support for both conflicting hypotheses. To address this question, we compared the effects of insertion mutations in every gene in *Escherichia coli* between ancestral and 12 independently derived strains after 50,000 generations in a uniform environment. We found both increases and decreases in the fitness costs of mutations, leaving the overall distribution of effects largely unchanged. However, at the extreme, more genes became essential over evolution than vice versa. Both changes in fitness effects and essentiality evolved in parallel across the independent populations, and most changes were not explained by structural variation or altered gene expression. Thus, the macroscopic features of the local fitness landscape remained largely unchanged, even as access to particular evolutionary trajectories changed consistently during adaptation to the experimental environment.

**One Sentence Summary:** Limdi et al. report parallel changes in the cost of mutations in replicate lineages of a decades-long *E. coli* evolution experiment.
