## Supplemental Table S1 for "Parallel evolution of mutational fitness effects over 50,000 generations"

Gene Name	Counts t0, LB	Counts t0, LB+Kan	Counts t1, LB	Counts t1, LB+Kan	Replicate	Background
nadR	621	278	599	345	1	REL606
rbsD	670	365	567	383	1	REL606
lacA	74	29	309	119	1	REL606
dctA	86	31	347	138	1	REL606
gdhA	1736	924	642	367	1	REL606
fecE	80	29	338	74	1	REL606
ydiJ	471	256	505	159	1	REL606
sspA	1320	690	526	85	1	REL606
proC	1694	910	560	20	1	REL606
ppc	76	31	316	4	1	REL606
gdhA	462	276	490	301	2	REL606
sspA	345	153	532	72	2	REL606
gdhA	181	121	405	4	1	REL11330 (Ara-1)
sspA	315	205	464	275	1	REL11330 (Ara-1)
gdhA	90	50	381	5	2	REL11330 (Ara-1)
sspA	161	112	410	283	2	REL11330 (Ara-1)
