## Supplemental Table S3 for "Parallel evolution of mutational fitness effects over 50,000 generations"

Homolog 1	Locus Tag 1	Homolog 2	Locus Tag 2	.... Homolog k	Locus Tag k
gsiC	FJKNNBLA_00825	ddpB	FJKNNBLA_01476	nikB	FJKNNBLA_03413	dppB	FJKNNBLA_03484
puuC	FJKNNBLA_01310	feaB	FJKNNBLA_01389	aldB	FJKNNBLA_03536
FJKNNBLA_00520	FJKNNBLA_00520	FJKNNBLA_01374	FJKNNBLA_01374	FJKNNBLA_01541	FJKNNBLA_01541
gsiA	FJKNNBLA_00823	yejF	FJKNNBLA_02152
atoB	FJKNNBLA_02195	yqeF	FJKNNBLA_02765	fadA	FJKNNBLA_03830
exuT	FJKNNBLA_03036	exuT	FJKNNBLA_03614	exuT	FJKNNBLA_04203
potI	FJKNNBLA_00886	potC	FJKNNBLA_01149
FJKNNBLA_00521	FJKNNBLA_00521	FJKNNBLA_01375	FJKNNBLA_01375	FJKNNBLA_01540	FJKNNBLA_01540
puuP	FJKNNBLA_01306	plaP	FJKNNBLA_01961
gudP	FJKNNBLA_02702	garP	FJKNNBLA_03065	dgoT	FJKNNBLA_03661
purR	FJKNNBLA_01660	rbsR	FJKNNBLA_03725
metQ	FJKNNBLA_00195	nlpA	FJKNNBLA_03630
potH	FJKNNBLA_00885	potB	FJKNNBLA_01150
puuE	FJKNNBLA_01312	gabT	FJKNNBLA_02577
tqsA	FJKNNBLA_01600	yhhT	FJKNNBLA_03410
yaaX	FJKNNBLA_00004	ypeC	FJKNNBLA_02346
ybiJ	FJKNNBLA_00796	yhcN	FJKNNBLA_03173
artJ	FJKNNBLA_00889	artI	FJKNNBLA_00892
aspC	FJKNNBLA_00957	tyrB	FJKNNBLA_04047
pinQ	FJKNNBLA_01377	pinR	FJKNNBLA_01537
mdtB	FJKNNBLA_02026	mdtC	FJKNNBLA_02027
hns	FJKNNBLA_01242	stpA	FJKNNBLA_02584
yphA	FJKNNBLA_02489	yqjF	FJKNNBLA_03044
yiaW	FJKNNBLA_03534	yibI	FJKNNBLA_03546
dgoA	FJKNNBLA_03663	dgoA	FJKNNBLA_03816
ompR	FJKNNBLA_03342	cpxR	FJKNNBLA_03902
torR	FJKNNBLA_01023	arcA	FJKNNBLA_04415
ydfK	FJKNNBLA_01378	ydfK	FJKNNBLA_01536
oppD	FJKNNBLA_01251	ddpD	FJKNNBLA_01474	dppD	FJKNNBLA_03482
FJKNNBLA_00523	FJKNNBLA_00523	FJKNNBLA_01376	FJKNNBLA_01376	FJKNNBLA_01538	FJKNNBLA_01538
fixA	FJKNNBLA_00043	ydiQ	FJKNNBLA_01700
mdtD	FJKNNBLA_02028	hsrA	FJKNNBLA_03726
gutQ	FJKNNBLA_02623	kdsD	FJKNNBLA_02888	kdsD	FJKNNBLA_03137
ygdI	FJKNNBLA_02729	ygdR	FJKNNBLA_02754
gntK	FJKNNBLA_03374	idnK	FJKNNBLA_04264
ydaF	FJKNNBLA_01365	ydfA	FJKNNBLA_01571
fixB	FJKNNBLA_00044	ydiR	FJKNNBLA_01701
gntR	FJKNNBLA_03375	idnR	FJKNNBLA_04260
setA	FJKNNBLA_00071	setB	FJKNNBLA_02141	setC	FJKNNBLA_03628
allR	FJKNNBLA_00464	iclR	FJKNNBLA_04008
ybcL	FJKNNBLA_00502	ybhB	FJKNNBLA_00767
oppF	FJKNNBLA_01252	ddpF	FJKNNBLA_01473	dppF	FJKNNBLA_03481
phoE	FJKNNBLA_00244	ompF	FJKNNBLA_00958	ompN	FJKNNBLA_01380	ompC	FJKNNBLA_02186
fixC	FJKNNBLA_00045	ydiS	FJKNNBLA_01702	ygcN	FJKNNBLA_02679
ymgE	FJKNNBLA_01197	yeaQ	FJKNNBLA_01798
araG	FJKNNBLA_01906	mglA	FJKNNBLA_02120	yphE	FJKNNBLA_02493	rbsA	FJKNNBLA_02721	rbsA	FJKNNBLA_03721	alsA	FJKNNBLA_04084
ygiC	FJKNNBLA_02982	yjfC	FJKNNBLA_04185
yhaH	FJKNNBLA_03046	yhaI	FJKNNBLA_03047
ghxQ	FJKNNBLA_02791	adeQ	FJKNNBLA_03634	adeP	FJKNNBLA_03683	ghxP	FJKNNBLA_04059
trg	FJKNNBLA_01409	tap	FJKNNBLA_01894	tar	FJKNNBLA_01895	tsr	FJKNNBLA_04365
cybB	FJKNNBLA_01406	yodB	FJKNNBLA_01930
agaD	FJKNNBLA_03073	agaD	FJKNNBLA_03080
tdcF	FJKNNBLA_03054	ridA	FJKNNBLA_04242
caiA	FJKNNBLA_00041	ydiO	FJKNNBLA_01698
hyi	FJKNNBLA_00466	otnI	FJKNNBLA_02655
kefF	FJKNNBLA_00048	kefG	FJKNNBLA_03286
cusR	FJKNNBLA_00538	hprR	FJKNNBLA_01925	qseB	FJKNNBLA_02971
bluR	FJKNNBLA_01163	mlrA	FJKNNBLA_02098
ydhJ	FJKNNBLA_01645	aaeA	FJKNNBLA_03176
manB	FJKNNBLA_01975	manB	FJKNNBLA_01997
FJKNNBLA_00868	FJKNNBLA_00868	FJKNNBLA_02039	FJKNNBLA_02039
nupX	FJKNNBLA_02132	psuT	FJKNNBLA_02135
sufS	FJKNNBLA_01682	csdA	FJKNNBLA_02730
rutF	FJKNNBLA_01035	rutF	FJKNNBLA_04354
ymdF	FJKNNBLA_01033	yciG	FJKNNBLA_01264
yebC	FJKNNBLA_01873	yeeN	FJKNNBLA_01939
hyfJ	FJKNNBLA_02435	hycH	FJKNNBLA_02633
ybgP	FJKNNBLA_00695	yfcS	FJKNNBLA_02305	yqiH	FJKNNBLA_02990
gntT	FJKNNBLA_03352	idnT	FJKNNBLA_04261	gntP	FJKNNBLA_04320
dlsT	FJKNNBLA_03052	yhjV	FJKNNBLA_03480
yiaV	FJKNNBLA_03533	yibH	FJKNNBLA_03545
gnsA	FJKNNBLA_01019	gnsB	FJKNNBLA_01547
ydjE	FJKNNBLA_01773	ydjK	FJKNNBLA_01779
dmlR	FJKNNBLA_01805	ttdR	FJKNNBLA_03003
ygcW	FJKNNBLA_02686	kduD	FJKNNBLA_02763	idnO	FJKNNBLA_04262
ldrB	FJKNNBLA_01219	ldrB	FJKNNBLA_01220	ldrB	FJKNNBLA_01221	ldrD	FJKNNBLA_03476	ldrD	FJKNNBLA_03477	ldrD	FJKNNBLA_03479
fdnI	FJKNNBLA_01466	fdoI	FJKNNBLA_03880
yghB	FJKNNBLA_02956	yqjA	FJKNNBLA_03038
baeR	FJKNNBLA_02030	creB	FJKNNBLA_04411
fixX	FJKNNBLA_00046	ydiT	FJKNNBLA_01703
FJKNNBLA_00865	FJKNNBLA_00865	FJKNNBLA_02042	FJKNNBLA_02042
galS	FJKNNBLA_02122	galR	FJKNNBLA_02758
yeaY	FJKNNBLA_01812	slp	FJKNNBLA_03442
ilvI	FJKNNBLA_00077	ilvB	FJKNNBLA_03641	ilvB	FJKNNBLA_03738
cysP	FJKNNBLA_02377	sbp	FJKNNBLA_03907
glxR	FJKNNBLA_00467	garR	FJKNNBLA_03063
ydhX	FJKNNBLA_01673	nrfC	FJKNNBLA_04067
yahF	FJKNNBLA_00282	fdrA	FJKNNBLA_00475	yahF	FJKNNBLA_03807
fryB	FJKNNBLA_02343	frwB	FJKNNBLA_03940	frwD	FJKNNBLA_03943
pflB	FJKNNBLA_00932	tdcE	FJKNNBLA_03055
narL	FJKNNBLA_01227	narP	FJKNNBLA_02163
yfcJ	FJKNNBLA_02291	yhhS	FJKNNBLA_03409
emrK	FJKNNBLA_02324	emrA	FJKNNBLA_02599
aegA	FJKNNBLA_02410	uacF	FJKNNBLA_02793
sfmC	FJKNNBLA_00488	elfD	FJKNNBLA_00968	yraI	FJKNNBLA_03083	fimC	FJKNNBLA_04315
rhsD	FJKNNBLA_00456	rhsD	FJKNNBLA_01445	rhsB	FJKNNBLA_03418	rhsA	FJKNNBLA_03541
envY	FJKNNBLA_00526	adiY	FJKNNBLA_04113
bioD1	FJKNNBLA_00772	bioD2	FJKNNBLA_01592
mdfA	FJKNNBLA_00836	mdtM	FJKNNBLA_04339
dadX	FJKNNBLA_01191	alr	FJKNNBLA_04046
aroG	FJKNNBLA_00733	aroH	FJKNNBLA_01707	aroF	FJKNNBLA_02547
kdsB	FJKNNBLA_00947	kdsB	FJKNNBLA_02891
kefC	FJKNNBLA_00049	kefB	FJKNNBLA_03285
xanQ	FJKNNBLA_02789	xanP	FJKNNBLA_03606
gfcC	FJKNNBLA_01015	yjbG	FJKNNBLA_04018
betT	FJKNNBLA_00276	betT	FJKNNBLA_04279
aroP	FJKNNBLA_00109	proY	FJKNNBLA_00357	pheP	FJKNNBLA_00543	yifK	FJKNNBLA_03765	cycA	FJKNNBLA_04212
sdhA	FJKNNBLA_00702	frdA	FJKNNBLA_04155
cysB	FJKNNBLA_01282	cbl	FJKNNBLA_01943
manC	FJKNNBLA_01976	manC	FJKNNBLA_01998
FJKNNBLA_00867	FJKNNBLA_00867	FJKNNBLA_02040	FJKNNBLA_02040
ackA	FJKNNBLA_02265	tdcD	FJKNNBLA_03056
hyfG	FJKNNBLA_02432	hycE	FJKNNBLA_02636
malP	FJKNNBLA_03354	glgP	FJKNNBLA_03366
fumA	FJKNNBLA_01611	fumB	FJKNNBLA_04119
ytfJ	FJKNNBLA_02930	ytfJ	FJKNNBLA_04219
fhuC	FJKNNBLA_00148	fepC	FJKNNBLA_00562	fecE	FJKNNBLA_04284
sfmD	FJKNNBLA_00489	elfC	FJKNNBLA_00969	fimD	FJKNNBLA_04316
narJ	FJKNNBLA_01233	narW	FJKNNBLA_01455
ydeM	FJKNNBLA_01487	aslB	FJKNNBLA_03770
ydjI	FJKNNBLA_01777	gatY	FJKNNBLA_02069	kbaY	FJKNNBLA_03077
etk	FJKNNBLA_01011	wzc	FJKNNBLA_02009
FJKNNBLA_00866	FJKNNBLA_00866	FJKNNBLA_02041	FJKNNBLA_02041
hyfH	FJKNNBLA_02433	hycF	FJKNNBLA_02635
gspD	FJKNNBLA_02911	gspD	FJKNNBLA_03259
yahG	FJKNNBLA_00283	ylbE	FJKNNBLA_00476	yahG	FJKNNBLA_03806
etp	FJKNNBLA_01012	wzb	FJKNNBLA_02010
hyfI	FJKNNBLA_02434	hycG	FJKNNBLA_02634
gudD	FJKNNBLA_02700	gudX	FJKNNBLA_02701
gspE	FJKNNBLA_02910	gspE	FJKNNBLA_03260
dam	FJKNNBLA_00851	dam	FJKNNBLA_03324
hydN	FJKNNBLA_02628	ygfS	FJKNNBLA_02792	ysaA	FJKNNBLA_03517
frmB	FJKNNBLA_00317	yeiG	FJKNNBLA_02125
ybdD	FJKNNBLA_00574	yjiX	FJKNNBLA_04352
narG	FJKNNBLA_01231	narZ	FJKNNBLA_01457
gfcE	FJKNNBLA_01013	wza	FJKNNBLA_02011
glnK	FJKNNBLA_00410	glnB	FJKNNBLA_02499
emrY	FJKNNBLA_02323	emrB	FJKNNBLA_02600
fldA	FJKNNBLA_00661	fldB	FJKNNBLA_02802
gspF	FJKNNBLA_02909	gspF	FJKNNBLA_03261
hupB	FJKNNBLA_00400	hupA	FJKNNBLA_03990
ugpC	FJKNNBLA_01328	ugpC	FJKNNBLA_03386	malK	FJKNNBLA_04026
ydeQ	FJKNNBLA_01492	fimH	FJKNNBLA_04319
yahI	FJKNNBLA_00285	yqeA	FJKNNBLA_02781	yqeA	FJKNNBLA_03805
ybiS	FJKNNBLA_00813	ycfS	FJKNNBLA_01135	ynhG	FJKNNBLA_01680	erfK	FJKNNBLA_01946
cydA	FJKNNBLA_00711	appC	FJKNNBLA_01007
narH	FJKNNBLA_01232	narY	FJKNNBLA_01456
narK	FJKNNBLA_01230	narU	FJKNNBLA_01458
elaB	FJKNNBLA_02237	yqjD	FJKNNBLA_03041
hyfA	FJKNNBLA_02425	hycB	FJKNNBLA_02639
gspG	FJKNNBLA_02908	gspG	FJKNNBLA_03262
gadB	FJKNNBLA_01483	gadA	FJKNNBLA_03454
FJKNNBLA_03616	FJKNNBLA_03616	ssb	FJKNNBLA_04053
cydB	FJKNNBLA_00712	appB	FJKNNBLA_01008
dmsA	FJKNNBLA_00923	ynfE	FJKNNBLA_01586	ynfF	FJKNNBLA_01587
cysK	FJKNNBLA_02366	cysM	FJKNNBLA_02373
focA	FJKNNBLA_00933	focB	FJKNNBLA_02437
yggF	FJKNNBLA_02836	glpX	FJKNNBLA_03915
speF	FJKNNBLA_00669	speC	FJKNNBLA_02868
glxK	FJKNNBLA_00471	garK	FJKNNBLA_03062
csqR	FJKNNBLA_03359	csqR	FJKNNBLA_03869
ldcC	FJKNNBLA_00183	cadA	FJKNNBLA_04130
narI	FJKNNBLA_01234	narV	FJKNNBLA_01454
dmsB	FJKNNBLA_00924	ynfG	FJKNNBLA_01588
talB	FJKNNBLA_00007	talA	FJKNNBLA_02406
yghR	FJKNNBLA_02933	yghS	FJKNNBLA_02934
oppA	FJKNNBLA_01248	mppA	FJKNNBLA_01340	ygiS	FJKNNBLA_02966
treA	FJKNNBLA_01199	treF	FJKNNBLA_03456
ydfI	FJKNNBLA_01534	yeiQ	FJKNNBLA_02144	uxuB	FJKNNBLA_04322
gmhA	FJKNNBLA_00223	diaA	FJKNNBLA_03089
essD	FJKNNBLA_00514	essD	FJKNNBLA_01553
ybiV	FJKNNBLA_00816	ybjI	FJKNNBLA_00838
potA	FJKNNBLA_01151	ydcT	FJKNNBLA_01429
ydeR	FJKNNBLA_01493	fimG	FJKNNBLA_04318
dmsC	FJKNNBLA_00925	ynfH	FJKNNBLA_01589
gapA	FJKNNBLA_01403	gapA	FJKNNBLA_01783	epd	FJKNNBLA_02833
rhmA	FJKNNBLA_02215	garL	FJKNNBLA_03064	rhmA	FJKNNBLA_04358
glcA	FJKNNBLA_02916	lldP	FJKNNBLA_03554
atoC	FJKNNBLA_02191	glrR	FJKNNBLA_02500	glnG	FJKNNBLA_03853	zraR	FJKNNBLA_03994
lacA	FJKNNBLA_00304	maa	FJKNNBLA_00418
ppiB	FJKNNBLA_00482	ppiA	FJKNNBLA_03298
gsiD	FJKNNBLA_00826	sapC	FJKNNBLA_01302	dppC	FJKNNBLA_03483
ydeS	FJKNNBLA_01494	fimF	FJKNNBLA_04317
entH	FJKNNBLA_00571	menI	FJKNNBLA_01688
astC	FJKNNBLA_01752	argD	FJKNNBLA_03294
dnaK	FJKNNBLA_00012	hscA	FJKNNBLA_02472
sgbH	FJKNNBLA_03525	ulaD	FJKNNBLA_04195
exuR	FJKNNBLA_03037	uxuR	FJKNNBLA_04324
lpxL	FJKNNBLA_01077	lpxP	FJKNNBLA_02334
fdnG	FJKNNBLA_01463	fdoG	FJKNNBLA_03883
blc	FJKNNBLA_01559	blc	FJKNNBLA_04150
fryA	FJKNNBLA_02339	ptsA	FJKNNBLA_03938
ascB	FJKNNBLA_02631	bglA	FJKNNBLA_02808	bglB	FJKNNBLA_03690
tktB	FJKNNBLA_02407	tktA	FJKNNBLA_02840
torA	FJKNNBLA_01025	torZ	FJKNNBLA_01881	bisC	FJKNNBLA_03492
lysS	FJKNNBLA_02797	lysU	FJKNNBLA_04128
sgbU	FJKNNBLA_03526	ulaE	FJKNNBLA_04196
fsaA	FJKNNBLA_00819	fsaB	FJKNNBLA_03937
fdnG	FJKNNBLA_01464	fdoG	FJKNNBLA_03882
quuD	FJKNNBLA_00509	quuD	FJKNNBLA_01560
ybiI	FJKNNBLA_00850	FJKNNBLA_02050	FJKNNBLA_02050
erpA	FJKNNBLA_00153	sufA	FJKNNBLA_01686	iscA	FJKNNBLA_02474
sdaC	FJKNNBLA_02709	tdcC	FJKNNBLA_03057
ycaL	FJKNNBLA_00938	loiP	FJKNNBLA_02841
livK	FJKNNBLA_03394	livJ	FJKNNBLA_03396
dtpD	FJKNNBLA_00687	dtpC	FJKNNBLA_04129
araD	FJKNNBLA_00061	sgbE	FJKNNBLA_03527	ulaF	FJKNNBLA_04197
acrB	FJKNNBLA_00421	acrD	FJKNNBLA_02412	acrF	FJKNNBLA_03199	mdtF	FJKNNBLA_03451
moeB	FJKNNBLA_00820	thiF	FJKNNBLA_03982
gfcD	FJKNNBLA_01014	yjbH	FJKNNBLA_04019
rrrQ	FJKNNBLA_01369	rrrQ	FJKNNBLA_01550
ortT	FJKNNBLA_01433	ghoT	FJKNNBLA_04127
fdnH	FJKNNBLA_01465	fdoH	FJKNNBLA_03881
nagC	FJKNNBLA_00652	mlc	FJKNNBLA_01593
sodB	FJKNNBLA_01657	sodA	FJKNNBLA_03898
hypC	FJKNNBLA_02643	hybG	FJKNNBLA_02939
acrA	FJKNNBLA_00422	acrE	FJKNNBLA_03198	mdtE	FJKNNBLA_03450
pitB	FJKNNBLA_02936	pitA	FJKNNBLA_03429
rfbB	FJKNNBLA_01990	rffG	FJKNNBLA_03757
yihO	FJKNNBLA_03861	yihP	FJKNNBLA_03862
ybbA	FJKNNBLA_00454	glnQ	FJKNNBLA_00803	artP	FJKNNBLA_00893	lolD	FJKNNBLA_01139	hisP	FJKNNBLA_02275	yhdZ	FJKNNBLA_03205	ftsE	FJKNNBLA_03399
sdaA	FJKNNBLA_01820	sdaB	FJKNNBLA_02710	tdcG	FJKNNBLA_03053
rfbA	FJKNNBLA_01988	rffH	FJKNNBLA_03758
hypA	FJKNNBLA_02641	hybF	FJKNNBLA_02940
mtr	FJKNNBLA_03101	tnaB	FJKNNBLA_03678
sfmA	FJKNNBLA_00487	fimA	FJKNNBLA_04313
trkG	FJKNNBLA_01371	trkH	FJKNNBLA_03834
dacA	FJKNNBLA_00610	dacC	FJKNNBLA_00833	dacD	FJKNNBLA_01957
fucO	FJKNNBLA_02712	yiaY	FJKNNBLA_03537
FJKNNBLA_02884	FJKNNBLA_02884	FJKNNBLA_03625	FJKNNBLA_03625
ibpB	FJKNNBLA_03656	ibpA	FJKNNBLA_03657
rihC	FJKNNBLA_00031	rihA	FJKNNBLA_00628
flhA	FJKNNBLA_00230	flhA	FJKNNBLA_01888
yoaE	FJKNNBLA_01822	yegH	FJKNNBLA_02012
hisJ	FJKNNBLA_02278	argT	FJKNNBLA_02279
yfcZ	FJKNNBLA_02311	yiiS	FJKNNBLA_03912
citT	FJKNNBLA_00589	ttdT	FJKNNBLA_03006
agaV	FJKNNBLA_03071	agaB	FJKNNBLA_03078
degP	FJKNNBLA_00158	degQ	FJKNNBLA_03169
dtpA	FJKNNBLA_01635	dtpB	FJKNNBLA_03432
cspE	FJKNNBLA_00602	cspG	FJKNNBLA_01018	cspI	FJKNNBLA_01548	cspC	FJKNNBLA_01830	cspA	FJKNNBLA_03497
FJKNNBLA_02885	FJKNNBLA_02885	FJKNNBLA_03626	FJKNNBLA_03626
rbsC	FJKNNBLA_02720	rbsC	FJKNNBLA_03722	alsC	FJKNNBLA_04083
FJKNNBLA_00522	FJKNNBLA_00522	FJKNNBLA_01539	FJKNNBLA_01539
galU	FJKNNBLA_01241	galF	FJKNNBLA_01991
pphA	FJKNNBLA_01844	pphB	FJKNNBLA_02650
araE	FJKNNBLA_02762	galP	FJKNNBLA_02846
hyaB	FJKNNBLA_01002	hybC	FJKNNBLA_02943
tufA	FJKNNBLA_03273	tufB	FJKNNBLA_03969
hokE	FJKNNBLA_00553	hokE	FJKNNBLA_02672	hokA	FJKNNBLA_03498
sgcC	FJKNNBLA_02062	sgcC	FJKNNBLA_04299
