## Supplemental Table S4 for "Parallel evolution of mutational fitness effects over 50,000 generations"

	Population	Fitness effect of wecA insertion mutation
0	REL606	0.0202
1	Ara-1	-0.0176
2	Ara-3	-0.05
3	Ara-4	-0.0536
4	Ara-5	-0.0006
5	Ara-6	-0.0244
6	REL607	0.021
7	Ara+1	-0.0662
8	Ara+2	-0.0868
9	Ara+3	-0.0025
10	Ara+5	-0.0144
11	Ara+6	-0.0777
