## Supplemental Table S5 for "Parallel evolution of mutational fitness effects over 50,000 generations"

	Population	kdsB_1	kdsB_1 Expression level	kdsB_2	kdsB_2 Expression level	Insertion in kdsB_1
0	REL606	Present	15.052810918324319	Present	11.107938592126725	Nonessential
1	REL607	Present	14.312723889538585	Present	6.313981717060411	Nonessential
2	Ara-1	Present	29.916287025917434	Present	1.0749032402044092	Essential
3	Ara-3	Present	39.141092321484116	Lost	0.0	Essential
4	Ara-4	Present	17.58929803641734	Present	0.14334337588355478	Essential
5	Ara-5	Present	30.99472075719705	Present	5.952560371755192	Nonessential
6	Ara-6	Present	36.69055905744973	Present	2.278275932102396	Nonessential
7	Ara+1	Present	26.115986558472045	Lost	0.0	Essential
8	Ara+2	Present	18.002640228700585	Lost	0.0	Essential
9	Ara+3	Present	15.527582293696181	Present	0.0	Essential
10	Ara+5	Present	22.744019563518947	Present	6.456353606666229	Nonessential
11	Ara+6	Present	N/A	Present	N/A	Essential
